# Population genomics of two closely related anhydrobiotic midges reveals differences in adaptation to extreme desiccation

**DOI:** 10.1101/2020.08.19.255828

**Authors:** N.M. Shaykhutdinov, G.V. Klink, S.K. Garushyants, O.S. Kozlova, A.V. Cherkasov, T. Kikawada, T. Okuda, D. Pemba, R.M. Deviatiiarov, G.R. Gazizova, A.A. Penin, E.I. Shagimardanova, R. Cornette, O.A. Gusev, G.A. Bazykin

## Abstract

The sleeping chironomid *Polypedilum vanderplanki* is capable of anhydrobiosis, a striking example of adaptation to extreme desiccation. Tolerance to complete desiccation in this species is associated with the emergence of multiple paralogs of protective genes. One of the gene families highly expressed under anhydrobiosis and involved in this process are protein-L-isoaspartate (D-aspartate) O-methyltransferases (PIMTs). Recently, a closely related anhydrobiotic midge from Malawi, *P. pembai*, showing the ability to tolerate complete desiccation similar to that of *P. vanderplanki*, but experiences more frequent desiccation-rehydration cycles due to differences in ecology, was discovered. Here, we sequenced and assembled the genome of *P. pembai* and performed a population genomics analysis of several populations of *P. vanderplanki* and a population of *P. pembai.* We observe positive selection and radical changes in the genetic architecture of the *PIMT* locus between the two species, including multiple duplication events in the *P. pembai* lineage. In particular, *PIMT-4*, the most highly expressed of these *PIMTs*, is present in six copies in the *P. pembai*; these copies differ in expression profiles, suggesting possible sub- or neofunctionalization. The nucleotide diversity (π) of the genomic region carrying these new genes is decreased in *P. pembai*, but not in the orthologous region carrying the ancestral gene in *P. vanderplanki*, providing evidence for a selective sweep associated with post-duplication adaptation in the former. Overall, our results suggest an extensive recent and likely ongoing, adaptation of the mechanisms of anhydrobiosis.
