## Supplementary material for "Population genomics of two closely related anhydrobiotic midges reveals differences in adaptation to extreme desiccation": Supplementary table S5.xlsx

### Sheet: GISHIRI
Polypedilum vanderplanki
GISHIRI ♂
Sample				Wing		Gs	SVo setae		IVo setae	Antepronotals	Acrostichals	Dorsocentrals	Prealars	Scutellars	Humerals	Anal tergite setae	Sq	Wing vein setae				Color
Box	Slit		BL(㎜)	WL(mm)	AR	inner setae	Basal	Lateral			bi	uni		uni				R	R1	R3+4	Brachiolum	body	legs
Alcool 1	GISHIRI	M	2.79	1.535	1.94	5	2	0	9	0	5	11	2	6	0		3	9	0	0	1	Dark brown	Dark
Alcool 1	GISHIRI	M		1.395	1.95	6		0	9	0	5	11	2		0		>3	10	0	0	1
Alcool 1	GISHIRI	M	3.349	1.814	2.22	6	2	0	9	0	5	10	3	7	0		6	5	0	0	1	Dark brown	Dark
Alcool 1	GISHIRI	M		1.86	2.33	6		0	8	0	4	10	3		0		>5	5	0	0	1
Alcool 1	GISHIRI	M	3.488	1.628	2	5		0	9	0	5	7	3	7	0		8	8	0	0	1	Dark brown	Dark
Alcool 1	GISHIRI	M		1.721	2.23	5		0	10	0	5	9	3		0			8	0	0	1
Alcool 1	GISHIRI	M	3.628	1.86	2.55	5		0		0	5	8	3	6	0							Dark brown	Dark
Alcool 1	GISHIRI	M		1.814	2.55	6		0		0	6	9	3		0
	n		4	8	8	8	2	8	6	8	8	8	8	4	8	0	3	6	6	6	6
	min		2.79	1.395	1.94	5	2	0	8	0	4	7	2	6	0	0	3	5	0	0	1
	max		3.628	1.86	2.55	6	2	0	10	0	6	11	3	7	0	0	8	10	0	0	1
	Average		3.31375	1.70337	2.22125	5.5	2	0	9	0	5	9.375	2.75	6.5	0	#DIV/0!	5.66667	7.5	0	0	1
	SD		0.367275	0.170284	0.247758	0.534522	0	0	0.632456	0	0.534522	1.40789	0.46291	0.57735	0	#DIV/0!	2.51661	2.07364	0	0	0
Polypedilum vanderplanki
GISHIRI ♀
Sample				Wing		Laterosternite	Antepronotals	Acrostichals	Dorsocentrals	Prealars	Scutellars	Humerals	Sq	Wing vein setae				Color
Box	Slit		BL(㎜)	WLmm)	AR			bi	uni		uni			R	R1	R4+5	Brachiolum	body	legs
Alcool 1	GISHIRI	F	2.093	1.674	0.37	fused	0	5	8	2	6	2	6	14	10	12	1	Dark brown	Dark
Alcool 1	GISHIRI	F		1.674				4	8	2		2	6	13	10	13	1
	n		1	2	1	0	1	2	2	2	1	2	2	2	2	2	2
	min		2.093	1.674	0.37	0	0	4	8	2	6	2	6	13	10	12	1
	max		2.093	1.674	0.37	0	0	5	8	2	6	2	6	14	10	13	1
	Average		2.093	1.674	0.37	#DIV/0!	0	4.5	8	2	6	2	6	13.5	10	12.5	1
	SD		#DIV/0!	0	#DIV/0!	#DIV/0!	#DIV/0!	0.707107	0	0	#DIV/0!	0	0	0.707107	0	0.707107	0

### Sheet: JERE
Polypedilum vanderplanki
JERE ♂
Sample				Wing		Gs	SVo setae		IVo setae	Antepronotals	Acrostichals	Dorsocentrals	Prealars	Scutellars	Humerals	Anal tergite setae	Sq	Wing vein setae				Color
Box	Slit		BL(㎜)	WL(mm)	AR	inner setae	Basal	Lateral			bi	uni		uni				R	R1	R3+4	Brachiolum	body	legs
Alcool 1	JERE	M	3.441	1.534	2.37	6	2	0	8	0	4	7	2	7	0		3	4	0	0	1	Dark brown	Dark
Alcool 1	JERE	M		1.627	2.17	4		0	8	0	4	7	2		0		6	4	0	0	1
Alcool 1	JERE	M	3.441	1.906	2.55	5	3	0	10	0	5	9	3	8	0		6	8	0	0	1	Dark brown	Dark
Alcool 1	JERE	M			2.15	6		0	12	0	5	10	3		0		6		0	0	1
Alcool 1	JERE	M	3.255	1.674	2.35	5	2	0	8	0	4	8	1	4	0		5	4	0	0	1	Dark brown	Dark
Alcool 1	JERE	M		1.767		4	3	0	7	0	4	7	3		0		6	3	0	0	1
Alcool 1	JERE	M	3.58	1.72	2.14	5	3	0	8	0	5	8	3	5	0		6	5	0	0	1	Dark brown	Dark
Alcool 1	JERE	M		1.767	2.31	6		0	8	0	5	9	3		0		6	5	0	0	1
Alcool 1	JERE	M	3.394	1.72	2.53	5	2	0	6	0	4	8	3	4	0		6	7	0	0	1	Dark brown	Dark
Alcool 1	JERE	M		1.767		4		0	7	0	4	8	3		0		5	5	0	0	1
	n		5	9	8	10	6	10	10	10	10	10	10	5	10	0	10	9	10	10	10
	min		3.255	1.534	2.14	4	2	0	6	0	4	7	1	4	0	0	3	3	0	0	1
	max		3.58	1.906	2.55	6	3	0	12	0	5	10	3	8	0	0	6	8	0	0	1
	Average		3.4222	1.72022	2.32125	5	2.5	0	8.2	0	4.4	8.1	2.6	5.6	0	#DIV/0!	5.5	5	0	0	1
	SD		0.116575	0.104033	0.162255	0.816497	0.547723	0	1.68655	0	0.516398	0.994429	0.699206	1.81659	0	#DIV/0!	0.971825	1.58114	0	0	0
Polypedilum vanderplanki
JERE♀
Sample				Wing		Laterosternite	Antepronotals	Acrostichals	Dorsocentrals	Prealars	Scutellars	Humerals	Sq	Wing vein setae				Color
Box	Slit		BL(㎜)	WLmm)	AR			bi	uni		uni			R	R1	R4+5	Brachiolum	body	legs
Alcool 1	JERE	F	1.906	1.627	-	Fused	0	5	7	3	6	1	7	14	12	17	1	Dark brown	Dark
Alcool 1	JERE	F		1.627	-			5	6	3		1	9	14	13	19	1
	n		1	2	0	0	1	2	2	2	1	2	2	2	2	2	2
	min		1.906	1.627	0	0	0	5	6	3	6	1	7	14	12	17	1
	max		1.906	1.627	0	0	0	5	7	3	6	1	9	14	13	19	1
	Average		1.906	1.627	#DIV/0!	#DIV/0!	0	5	6.5	3	6	1	8	14	12.5	18	1
	SD		#DIV/0!	0	#DIV/0!	#DIV/0!	#DIV/0!	0	0.707107	0	#DIV/0!	0	1.41421	0	0.707107	1.41421	0

### Sheet: ANGUANTUTA
Polypedilum vanderplanki
ANGUANTUTA ♂
Sample				Wing		Gs	SVo setae		IVo setae	Antepronotals	Acrostichals	Dorsocentrals	Prealars	Scutellars	Humerals	Anal tergite setae	Sq	Wing vein setae				Color
Box	Slit		BL(㎜)	WL(mm)	AR	inner setae	Basal	Lateral			bi	uni		uni				R	R1	R3+4	Brachiolum	body	legs
Alcool 1	ANGUANTUTA	M	2.883	1.72	2.26		2	0	8	0	4	6	3	6	0		5	5	0	0	1	Dark brown	Dark
Alcool 1	ANGUANTUTA	M		1.674	2.44		2	0	9	0	4	7	3		0		>3	3	0	0	1
Alcool 1	ANGUANTUTA	M	3.441	1.72	2.58	5	3	0	10	0	4	7	2	4	0		5	5	0	0	1	Dark brown	Dark
Alcool 1	ANGUANTUTA	M		1.767	2.53	5		0	10	0	4	8	2		0		7	7	0	0	1
Alcool 1	ANGUANTUTA	M	3.301	1.534	2.65	5	2	0	10	0	4	7	2	4	0		6	6	0	0	1	Dark brown	Dark
Alcool 1	ANGUANTUTA	M		1.441	2.37	5		0	10	0	4	6	2		0		4	4	0	0	1
Alcool 1	ANGUANTUTA	M	3.487	1.813	2.37	5	2	0	10	0	5	7	3	6	0		4	4	0	0	1	Dark brown	Dark
Alcool 1	ANGUANTUTA	M		1.86		5		0	10	0	5	7	3		0		4	4	0	0	1
Alcool 1	ANGUANTUTA	M	3.255	1.767	2.05	5	2	0	10	0	5	7	2	4	0		5	5	0	0	1	Dark brown	Dark
Alcool 1	ANGUANTUTA	M		1.813	2.05	6		0	10	0	5	7	2		0		7	7	0	0	1
	n		5	10	9	8	6	10	10	10	10	10	10	5	10	0	9	10	10	10	10
	min		2.883	1.441	2.05	5	2	0	8	0	4	6	2	4	0	0	4	3	0	0	1
	max		3.487	1.86	2.65	6	3	0	10	0	5	8	3	6	0	0	7	7	0	0	1
	Average		3.2734	1.7109	2.36667	5.125	2.16667	0	9.7	0	4.4	6.9	2.4	4.8	0	#DIV/0!	5.22222	5	0	0	1
	SD		0.238342	0.131251	0.215	0.353553	0.408248	0	0.674949	0	0.516398	0.567646	0.516398	1.09545	0	#DIV/0!	1.20185	1.33333	0	0	0
Polypedilum vanderplanki
ANGUANTUTA♀
Sample				Wing		Laterosternite	Antepronotals	Acrostichals	Dorsocentrals	Prealars	Scutellars	Humerals	Sq	Wing vein setae				Color
Box	Slit		BL(㎜)	WLmm)	AR			bi	uni		uni			R	R1	R4+5	Brachiolum	body	legs
Alcool 1	ANGUANTUTA	F	2.139	1.767	0.42	fused	0	5	7	2	8	2	9	17	12	20	1	Dark brown	Dark
Alcool 1	ANGUANTUTA	F		1.813	0.39		0	5	7	2		2	>4	14	13	24	1
	n		1	2	2	0	2	2	2	2	1	2	1	2	2	2	2
	min		2.139	1.767	0.39	0	0	5	7	2	8	2	9	14	12	20	1
	max		2.139	1.813	0.42	0	0	5	7	2	8	2	9	17	13	24	1
	Average		2.139	1.79	0.405	#DIV/0!	0	5	7	2	8	2	9	15.5	12.5	22	1
	SD		#DIV/0!	0.0325269	0.0212132	#DIV/0!	0	0	0	0	#DIV/0!	0	#DIV/0!	2.12132	0.707107	2.82843	0

### Sheet: PANBALARABE
Polypedilum vanderplanki
PANBALARABE ♂
Sample				Wing		Gs	SVo setae		IVo setae	Antepronotals	Acrostichals	Dorsocentrals	Prealars	Scutellars	Humerals	Anal tergite setae	Sq	Wing vein setae				Color
Box	Slit		BL(㎜)	WL(mm)	AR	inner setae	Basal	Lateral			bi	uni		uni				R	R1	R3+4	Brachiolum	body	legs
Alcool 1	PANBALARABE	M	3.255	1.581	2.23	5	2	0	8	0	4	7	2	4	0		7	4	0	0	1	Dark brown	Dark
Alcool 1	PANBALARABE	M		1.627	2.2	5	2	0	8	0	5	7	3		0		5	4	0	0	1
Alcool 1	PANBALARABE	M	3.162	1.627	2.18	4	2	0	10	0	5	8	2	7	0		6	4	0	0	1	Dark brown	Dark
Alcool 1	PANBALARABE	M		1.627	2.28	4	2	0	7	0	5	7	2		0		6	5	0	0	1
Alcool 1	PANBALARABE	M	3.255	1.767	2	4	2	0	11	0	5	7	3	4	0		6	5	0	0	1	Dark brown	Dark
Alcool 1	PANBALARABE	M		1.72	2	6		0	10	0	5	7	3		0			6	0	0	1
Alcool 1	PANBALARABE	M	2.79	1.395	1.7	6	3	1	10	0	4	7	3	4	0		3	1	0	0	1	Dark brown	Dark
Alcool 1	PANBALARABE	M		1.348	1.94	5	2	1	10	0	4	7	3		0		5	1	0	0	1
Alcool 1	PANBALARABE	M	3.255	1.674	1.89	6	2	0	10	0	5	7	2	5	0		7	6	0	0	1	Dark brown	Dark
Alcool 1	PANBALARABE	M		1.58	2.31	6		0	10	0	5	7	3		0		7	5	0	0	1
	n		5	10	10	10	8	10	10	10	10	10	10	5	10	0	9	10	10	10	10
	min		2.79	1.348	1.7	4	2	0	7	0	4	7	2	4	0	0	3	1	0	0	1
	max		3.255	1.767	2.31	6	3	1	11	0	5	8	3	7	0	0	7	6	0	0	1
	Average		3.1434	1.5946	2.073	5.1	2.125	0.2	9.4	0	4.7	7.1	2.6	4.8	0	#DIV/0!	5.77778	4.1	0	0	1
	SD		0.201619	0.131635	0.197824	0.875595	0.353553	0.421637	1.26491	0	0.483046	0.316228	0.516398	1.30384	0	#DIV/0!	1.30171	1.79196	0	0	0
Polypedilum vanderplanki
PANBALARABE♀
Sample				Wing		Laterosternite	Antepronotals	Acrostichals	Dorsocentrals	Prealars	Scutellars	Humerals	Sq	Wing vein setae				Color
Box	Slit		BL(㎜)	WLmm)	AR			bi	uni		uni			R	R1	R4+5	Brachiolum	body	legs
Alcool 1	PANBALARABE	F	2.185	1.813	0.35	Fused	0	6	7	2	6	1	>5	11	9	15	1	Dark brown	Dark
Alcool 1	PANBALARABE	F		1.767	0.33	Fused	0	6	8	3		1	12	11	10	15	1
Alcool 1	PANBALARABE	F	2.418	1.813	0.47	Fused	0	6	12	2	6	1	>9	11	10	15	1	Dark brown	Dark
Alcool 1	PANBALARABE	F		1.906	0.36	Fused	0	6	11	1		1	10	16	10	18	1
Alcool 1	PANBALARABE	F	1.953	1.86	0.33	Fused	0	5	7	1	7	1	8	14	8	19	1	Dark brown	Dark
Alcool 1	PANBALARABE	F		1.813	0.4	Fused	0	5	8	2		1	7	12	10	17	1
	n		3	6	6	0	6	6	6	6	3	6	4	6	6	6	6
	min		1.953	1.767	0.33	0	0	5	7	1	6	1	7	11	8	15	1
	max		2.418	1.906	0.47	0	0	6	12	3	7	1	12	16	10	19	1
	Average		2.18533	1.82867	0.373333	#DIV/0!	0	5.66667	8.83333	1.83333	6.33333	1	9.25	12.5	9.5	16.5	1
	SD		0.2325	0.0479611	0.0539135	#DIV/0!	0	0.516398	2.13698	0.752773	0.57735	0	2.21736	2.07364	0.83666	1.76068	0

### Sheet: TASHANNABAI
Polypedilum vanderplanki
TASHANNABAI ♂
Sample				Wing		Gs	SVo setae		IVo setae	Antepronotals	Acrostichals	Dorsocentrals	Prealars	Scutellars	Humerals	Anal tergite setae	Sq	Wing vein setae				Color
Box	Slit		BL(㎜)	WL(mm)	AR	inner setae	Basal	Lateral			bi	uni		uni				R	R1	R3+4	Brachiolum	body	legs
Alcool 1	TASHANNABAI	M	3.301	1.674	2	6	3	1	9	0	5	7	2	6	0		5	4	0	0	1	Dark brown	Dark
Alcool 1	TASHANNABAI	M		1.627	2	5	3	0	10	0	5	7	2		0		7	4	0	0	1
Alcool 1	TASHANNABAI	M	3.58	1.767	2.1	6	3	0	15	0	5	13	3	6	0		9	10	2	0	1	Dark brown	Dark
Alcool 1	TASHANNABAI	M		1.767	2.16	5		0	13	0	5	14	3		0		7	11	2	0	1
Alcool 1	TASHANNABAI	M	3.115	1.674	2.17	5	3	1	12	0	5	7	2	5	0		6	7	0	0	1	Dark brown	Dark
Alcool 1	TASHANNABAI	M		1.627	2.05	4	3	0	13	0	5	7	2		0		7	7	0	0	1
Alcool 1	TASHANNABAI	M	3.348	1.767	2		3	0	12	0	4	7	3	6	0		7	6	0	0	1	Dark brown	Dark
Alcool 1	TASHANNABAI	M		1.767	2.05			0	10	0	4	8	3		0		6	5	0	0	1
Alcool 1	TASHANNABAI	M	3.301	1.674	2.1	6	3	0	13	0	5	10	1	6	0		6	7	0	0	1	Dark brown	Dark
Alcool 1	TASHANNABAI	M		1.674	2.1	6		0	15	0	5	10	1		0		7	6	0	0	1
	n		5	10	10	8	7	10	10	10	10	10	10	5	10	0	10	10	10	10	10
	min		3.115	1.627	2	4	3	0	9	0	4	7	1	5	0	0	5	4	0	0	1
	max		3.58	1.767	2.17	6	3	1	15	0	5	14	3	6	0	0	9	11	2	0	1
	Average		3.329	1.7018	2.073	5.375	3	0.2	12.2	0	4.8	9	2.2	5.8	0	#DIV/0!	6.7	6.7	0.4	0	1
	SD		0.166378	0.0589591	0.0634298	0.744024	0	0.421637	2.04396	0	0.421637	2.66667	0.788811	0.447214	0	#DIV/0!	1.05935	2.31181	0.843274	0	0
Polypedilum vanderplanki
TASHANNABAI♀
Sample				Wing		Laterosternite	Antepronotals	Acrostichals	Dorsocentrals	Prealars	Scutellars	Humerals	Sq	Wing vein setae				Color
Box	Slit		BL(㎜)	WLmm)	AR			bi	uni		uni			R	R1	R4+5	Brachiolum	body	legs
Alcool 1	TASHANNABAI	F	2.185	1.767		Fused	0	4	10	2	9	1	6	13	11	22	1	Dark brown	Dark
Alcool 1	TASHANNABAI	F		1.86		Fused	0	5	9	3		1	6	14	10	18	1
Alcool 1	TASHANNABAI	F	1.767	1.627	0.35	Fused	0	4	8	2	6	0	9	14	9	19	1	Dark brown	Dark
Alcool 1	TASHANNABAI	F		1.627		Fused	0	5	9	2		0		13	7	20	1
Alcool 1	TASHANNABAI	F	1.906	1.72	0.45	Fused	0	5	8	2	6	1	8	13	9	19	1	Dark brown	Dark
Alcool 1	TASHANNABAI	F		>1.627		Fused	0	5	8	3		1	7	13	10	>10	1
	n		3	5	2	0	6	6	6	6	3	6	5	6	6	5	6
	min		1.767	1.627	0.35	0	0	4	8	2	6	0	6	13	7	18	1
	max		2.185	1.86	0.45	0	0	5	10	3	9	1	9	14	11	22	1
	Average		1.95267	1.7202	0.4	#DIV/0!	0	4.66667	8.66667	2.33333	7	0.666667	7.2	13.3333	9.33333	19.6	1
	SD		0.212872	0.0988772	0.0707107	#DIV/0!	0	0.516398	0.816497	0.516398	1.73205	0.516398	1.30384	0.516398	1.36626	1.51658	0

### Sheet: WAK
Polypedilum vanderplanki
WAK ♂
Sample				Wing		Gs	SVo setae		IVo setae	Antepronotals	Acrostichals	Dorsocentrals	Prealars	Scutellars	Humerals	Anal tergite setae	Sq	Wing vein setae				Color
Box	Slit		BL(㎜)	WL(mm)	AR	inner setae	Basal	Lateral			bi	uni		uni				R	R1	R3+4	Brachiolum	body	legs
Alcool 1	WAK	M	3.255	1.674	1.84	7	2	0	9	0	5	7	2	6	0		6	5	0	0	1	Dark brown	Dark
Alcool 1	WAK	M		1.72	2	6	3	0	11	0	5	8	2		0		5	5	0	0	1
Alcool 1	WAK	M	3.162	1.627	1.95	6		1	14	0	5	8	2	6	0		6	6	0	0	1	Dark brown	Dark
Alcool 1	WAK	M		1.627	2.05	5	3	0	12	0	4	9	2		0		5	6	0	0	1
Alcool 1	WAK	M	3.394	1.7	2.1	5	2	0	15	0	5	9	1	4	0		6	5	0	0	1	Dark brown	Dark
Alcool 1	WAK	M		1.72	2	5	3	0	14	0	5	9	2		0		5	6	0	0	1
Alcool 1	WAK	M	3.301	1.534	2.11	6	3	0	14	0	5	10	2	6	0		5	5	0	0	1	Dark brown	Dark
Alcool 1	WAK	M		1.581	2.17	6	2	0	13	0	5	9	2		0			6	0	0	1
Alcool 1	WAK	M	3.162	1.627	2.05	5	2	0	12	0	5	9	2	6	0		6	5	0	0	1	Dark brown	Dark
Alcool 1	WAK	M		1.581	2.05	5		0	13	0	5	9	2		0		5	6	0	0	1
	n		5	10	10	10	8	10	10	10	10	10	10	5	10	0	9	10	10	10	10
	min		3.162	1.534	1.84	5	2	0	9	0	4	7	1	4	0	0	5	5	0	0	1
	max		3.394	1.72	2.17	7	3	1	15	0	5	10	2	6	0	0	6	6	0	0	1
	Average		3.2548	1.6391	2.032	5.6	2.5	0.1	12.7	0	4.9	8.7	1.9	5.6	0	#DIV/0!	5.44444	5.5	0	0	1
	SD		0.0984058	0.0634673	0.092111	0.699206	0.534522	0.316228	1.76698	0	0.316228	0.823273	0.316228	0.894427	0	#DIV/0!	0.527046	0.527046	0	0	0
Polypedilum vanderplanki
WAK♀
Sample				Wing		Laterosternite	Antepronotals	Acrostichals	Dorsocentrals	Prealars	Scutellars	Humerals	Sq	Wing vein setae				Color
Box	Slit		BL(㎜)	WLmm)	AR			bi	uni		uni			R	R1	R4+5	Brachiolum	body	legs
Alcool 1	WAK	F	2.046	1.627	0.37	Fused	0	5	7	1	8	0	6	14	9	19	1	Dark brown	Dark
Alcool 1	WAK	F		1.488		Fused	0	5	7	1		0	7	12	9	17	1
Alcool 1	WAK	F	1.674	1.441	0.33	Fused	0	4	6	1	6	1	5	10	8	12	1	Dark brown	Dark
Alcool 1	WAK	F		1.441	0.33	Fused	0	4	6	1		1	6	9	9	11	1
Alcool 1	WAK	F	1.813	1.441	0.39	Fused	0	5	6	1	6	1	5	10	8	11	1	Dark brown	Dark
Alcool 1	WAK	F		1.488	0.38	Fused	0	5	7	1		1		11	7	20	1
	n		3	6	5	0	6	6	6	6	3	6	5	6	6	6	6
	min		1.674	1.441	0.33	0	0	4	6	1	6	0	5	9	7	11	1
	max		2.046	1.627	0.39	0	0	5	7	1	8	1	7	14	9	20	1
	Average		1.84433	1.48767	0.36	#DIV/0!	0	4.66667	6.5	1	6.66667	0.666667	5.8	11	8.33333	15	1
	SD		0.187969	0.072038	0.0282843	#DIV/0!	0	0.516398	0.547723	0	1.1547	0.516398	0.83666	1.78885	0.816497	4.14729	0

### Sheet: Analysis
MALE BODY LENGTH	Mean	SD							MALE Wing LENGTH	Mean	SD							MALE AR	Mean	SD							MALE Gs inner setae	Mean	SD
Wak	3.255	0.098							Wak	1.64	0.06							Wak	2.03	0.09							Wak	5.6	0.7
Tashan nabai	3.329	0.166							Tashan nabai	1.7	0.06							Tashan nabai	2.07	0.06							Tashan nabai	5.4	0.7
Panbalarabe	3.143	0.202							Panbalarabe	1.59	0.13							Panbalarabe	2.07	0.2							Panbalarabe	5.1	0.9
Anguantuta	3.273	0.238							Anguantuta	1.71	0.13							Anguantuta	2.37	0.22							Anguantuta	5.1	0.4
Jere	3.422	0.117							Jere	1.72	0.1							Jere	2.32	0.16							Jere	5	0.8
Gishiri	3.314	0.367							Gishiri	1.7	0.17							Gishiri	2.22	0.25							Gishiri	5.5	0.5
MALE Svo basal setae	Mean	SD							MALE Svo lateral setae	Mean	SD							MALE Ivo setae	Mean	SD							MALE Acrostichals	Mean	SD
Wak	2.5	0.5							Wak	0.1	0.3							Wak	12.7	1.8							Wak	4.9	0.3
Tashan nabai	3	0							Tashan nabai	0.2	0.4							Tashan nabai	12.2	2							Tashan nabai	4.8	0.4
Panbalarabe	2.1	0.4							Panbalarabe	0.2	0.4							Panbalarabe	9.4	1.3							Panbalarabe	4.7	0.5
Anguantuta	2.2	0.4							Anguantuta	0	0							Anguantuta	9.7	0.7							Anguantuta	4.4	0.5
Jere	2.5	0.5							Jere	0	0							Jere	8.2	1.7							Jere	4.4	0.5
Gishiri	2	0							Gishiri	0	0							Gishiri	9	0.6							Gishiri	5	0.5
MALE Dorsocentrals	Mean	SD							MALE Prealars	Mean	SD							MALE Scutellars	Mean	SD							MALE Squammals	Mean	SD
Wak	8.7	0.8							Wak	1.9	0.3							Wak	5.6	0.9							Wak	5.4	0.5
Tashan nabai	9	2.7							Tashan nabai	2.2	0.8							Tashan nabai	5.8	0.4							Tashan nabai	6.7	1.1
Panbalarabe	7.1	0.3							Panbalarabe	2.6	0.5							Panbalarabe	4.8	1.3							Panbalarabe	5.8	1.3
Anguantuta	6.9	0.6							Anguantuta	2.4	0.5							Anguantuta	4.8	1.1							Anguantuta	5.2	1.2
Jere	8.1	1							Jere	2.6	0.7							Jere	5.6	1.8							Jere	5.5	1
Gishiri	9.4	1.4							Gishiri	2.8	0.5							Gishiri	6.5	0.6							Gishiri	5.7	2.5
MALE R setae	Mean	SD							MALE R setae	Mean	SD
Wak	5.5	0.5							Wak
Tashan nabai	6.7	2.3							Tashan nabai
Panbalarabe	4.1	1.8							Panbalarabe
Anguantuta	5	1.3							Anguantuta
Jere	5	1.6							Jere
Gishiri	7.5	2.1							Gishiri
