## Supplementary material for "Population genomics of two closely related anhydrobiotic midges reveals differences in adaptation to extreme desiccation": Supplementary table S6.csv

Supplementary table S6 - Copy number variation of PvPIMT genes
Gene	Tashan nabai (average coverage)	Estimated copy number	Panbalarabe (average coverage)	Estimated copy number	Jere (average coverage)	Estimated copy number	Gishiri (average coverage)	Estimated copy number	Wak (average coverage)	Estimated copy number	Anguantuta (average coverage)	Estimated copy number
PvPIMT1	19,40	1,61	15,73	1,10	9,63	0,94	19,23	1,28	31,56	1,84	9,62	0,93
PvPIMT2	12,19	1,01	23,35	1,63	7,59	0,74	22,80	1,52	17,37	1,01	11,67	1,13
PvPIMT3	10,74	0,89	18,46	1,29	11,00	1,07	18,28	1,22	15,58	0,91	7,21	0,70
PvPIMT4	17,21	1,43	18,18	1,27	13,84	1,35	22,96	1,53	23,58	1,37	15,55	1,50
PvPIMT5	14,57	1,21	16,93	1,18	10,99	1,07	24,53	1,64	17,22	1,00	14,90	1,44
PvPIMT6	15,06	1,25	13,83	0,97	12,09	1,18	12,21	0,82	20,87	1,22	14,09	1,36
PvPIMT7	16,16	1,34	19,75	1,38	12,87	1,26	15,69	1,05	20,21	1,18	15,35	1,48
PvPIMT8	9,07	0,75	20,49	1,43	10,43	1,02	24,04	1,60	15,96	0,93	7,04	0,68
PvPIMT9	15,70	1,31	16,07	1,12	7,23	0,71	18,79	1,25	18,43	1,07	8,73	0,84
PvPIMT10	9,53	0,79	15,10	1,06	13,51	1,32	20,81	1,39	13,47	0,79	11,86	1,15
PvPIMT11	16,73	1,39	17,36	1,21	12,15	1,19	25,06	1,67	18,82	1,10	9,02	0,87
PvPIMT12	12,55	1,04	18,69	1,31	13,02	1,27	18,62	1,24	12,85	0,75	8,51	0,82
PvPIMT13	14,99	1,25	15,93	1,11	8,36	0,82	20,78	1,39	13,85	0,81	16,27	1,57
PvPIMT14	11,38	0,95	21,71	1,52	14,23	1,39	15,28	1,02	15,14	0,88	8,17	0,79
